# Comprehensive Metagenomic Profiling of Diverse Microbiomes

**DOI:** 10.1101/2025.02.13.638056

**Authors:** Balázs Kakuk, Ákos Dörmő, Ahmed Taifi, Tamás Járay, Gábor Kurucsai, Gábor Gulyás, István Prazsák, Zsolt Boldogkői, Dóra Tombácz

## Abstract

The canine gut microbiome serves as a key model for veterinary and human health research, but inconsistent findings arise due to methodological variations. This study presents a three-part dataset to clarify how DNA extraction, primer selection, and sequencing platforms influence microbial profiling. First, we performed ultra-deep sequencing of a single dog fecal sample using five DNA isolation kits, multiple library protocols, and four sequencing platforms (Illumina MiSeq/NovaSeq, ONT MinION, PacBio Sequel IIe), enabling direct comparisons of 16S rRNA and shotgun sequencing techniques. Second, we analyzed 40 fecal samples from eight co-housed dogs using Zymo High-Molecular-Weight (ZHMW) and Zymo MagBead (ZMB) extraction kits to assess longitudinal extraction-kit effects. Third, we evaluated three 16S primer systems (standard ONT, PacBio, and modified ONT with degenerate bases) using synthetic mock communities and human/canine fecal samples to quantify primer biases. By integrating synthetic and biological replicates, this dataset provides a standardized resource for benchmarking bioinformatics pipelines and improving cross-study comparability. The study generated 75.31GB of new sequencing data: 43.451GB from ZHMW-ZMB comparisons, 22.611GB for primer evaluations, and 9.191GB from the single-sample analysis. Combined with 31.51GB of prior data, the total dataset exceeds 1061GB, including all analytical outputs. These resources enhance methodological transparency and accuracy in canine gut microbiome research across diverse laboratory workflows.
