## Supplementary Table S1 for "Comprehensive Metagenomic Profiling of Diverse Microbiomes"

### Sheet: Munka1
Panel	Dog No.	Name (Registered & ‘Call’)	Sex	Date of birth	Age (Years)	Sampling Date	Pregnancy related status	Litter birth date	Living place at sampling time
A	M0	Harsányi-Tekergő Bátor 'Toto' / Toti	Male	April 30, 2008	13.5	April 25, 2022	NA	NA	Szeged, Hungary
					14.8	August 12, 2023
B	M1	Árkosligeti Kócos Degesz	Male	June 10, 2012	8.76944	March 17, 2021			Dány, Hungary
					8.83889	April 12, 2021
					8.84722	April 15, 2021
					9.06944	July 5, 2021
					9.23056	September 3, 2021
	F1	Cuidado Xquisite Xotic ‘Ilka’	Female	January 20, 2016	5.15833	March 17, 2021
					5.19444	March 30, 2021
					5.23611	April 15, 2021
					5.45833	July 5, 2021
					5.61944	September 3, 2021
					5.86944	December 3, 2021
	M2	Inflame’s Sampo	Male	May 25, 2016	4.81111	March 17, 2021
					4.84722	March 30, 2021
					4.88889	April 15, 2021
					5.10833	July 4, 2021
					5.18889	August 3, 2021
					5.52222	December 3, 2021
	F2	Ludas Matyi Lonci	Female	July 19, 2017	3.65833	March 16, 2021
					3.7	April 1, 2021
					3.73333	April 13, 2021
					3.96111	July 5, 2021	Pregnant
					-	-	Whelping	August 3, 2021
	F3	Serteperti Ajsa	Female	December 30, 2017	-	-	Whelping	March 2, 2021
					3.21389	March 17, 2021	Lactation
					3.25278	April 1, 2021	Lactation
					3.28611	April 13, 2021	Lactation
					3.51111	July 4, 2021
					3.59167	August 3, 2021
					3.75833	October 3, 2021
					3.925	December 3, 2021
	M3	Napos Hüvelyk Matyi	Male	August 8, 2018	2.68333	April 14, 2021	NA	NA
					3.06944	September 3, 2021
					3.31944	December 3, 2021
	F4	Serteperti Babarózsa ‘Rozi’	Female	February 1, 2019	2.12778	March 17, 2021
					2.16389	March 30, 2021
					2.2	April 13, 2021
					2.425	July 4, 2021
					2.83889	December 3, 2021
	M4	Serteperti Bendegúz ‘Mini	Male	February 1, 2019	2.12778	March 17, 2021
					2.16667	April 1, 2021
					2.425	July 4, 2021
					2.50556	August 3, 2021
C	F5	Emese Álma Becsű 'Hanga'	Female	June 19, 2020	2.76667	March 25, 2023			Ajka-Padragkút, Hungary
