## Supplementary Table S2 for "Comprehensive Metagenomic Profiling of Diverse Microbiomes"

### Sheet: Supplementary Table S2
DNA Isolation Method	Hypervariable Region	Sample Nr	Sequencing Platform	Barcode	Read Count
Invitrogen	V1-V2	1	Illumina	701-501	82634
Invitrogen	V1-V2	2	Illumina	702-502	55678
Invitrogen	V1-V2	3	Illumina	703-503	72826
Invitrogen	V1-V2	4	Illumina	704-504	73698
Macherey-Nagel	V1-V2	1	Illumina	705-501	91768
Macherey-Nagel	V1-V2	2	Illumina	706-502	66210
Macherey-Nagel	V1-V2	3	Illumina	701-503	107098
Macherey-Nagel	V1-V2	4	Illumina	702-504	69550
Zymo_Research	V1-V2	1	Illumina	703-501	66268
Zymo_Research	V1-V2	2	Illumina	704-502	61120
Zymo_Research	V1-V2	3	Illumina	705-503	94670
Zymo_Research	V1-V2	4	Illumina	706-504	110234
Invitrogen	V1-V3	1	Illumina	16	539082
Invitrogen	V1-V3	2	Illumina	18	39684
Macherey-Nagel	V1-V3	1	Illumina	14	869632
Macherey-Nagel	V1-V3	2	Illumina	15	510054
Qiagen	V1-V3	1	Illumina	11	664756
Qiagen	V1-V3	2	Illumina	13	851114
Invitrogen	V1-V3	3	Illumina	41	507864
Invitrogen	V1-V3	4	Illumina	42	372054
Macherey-Nagel	V1-V3	3	Illumina	39	489446
Macherey-Nagel	V1-V3	4	Illumina	40	1322140
Qiagen	V1-V3	4	Illumina	38	2560
Zymo_Research	V1-V3	1	Illumina	13	95892
Zymo_Research	V1-V3	2	Illumina	14	74768
Zymo_Research	V1-V3	3	Illumina	16	731154
Zymo_Research	V1-V3	4	Illumina	18	42748
Qiagen	V1-V3	3	Illumina	37	595212
Invitrogen	V3-V4	1	Illumina	701-501	106302
Invitrogen	V3-V4	2	Illumina	702-502	74452
Invitrogen	V3-V4	3	Illumina	703-503	61278
Invitrogen	V3-V4	4	Illumina	704-504	73450
Macherey-Nagel	V3-V4	1	Illumina	705-501	101558
Macherey-Nagel	V3-V4	2	Illumina	706-502	116004
Macherey-Nagel	V3-V4	3	Illumina	701-503	91876
Macherey-Nagel	V3-V4	4	Illumina	702-504	68260
Zymo_Research	V3-V4	1	Illumina	703-501	79018
Zymo_Research	V3-V4	2	Illumina	704-502	89292
Zymo_Research	V3-V4	3	Illumina	705-503	82378
Zymo_Research	V3-V4	4	Illumina	706-504	106326
Invitrogen	WGS	1	Illumina	H711-H503	3509848
Invitrogen	WGS	2	Illumina	H714-H505	6331628
Invitrogen	WGS	3	Illumina	H714-H506	3908980
Invitrogen	WGS	4	Illumina	H711-H505	3054148
Macherey-Nagel	WGS	1	Illumina	H707-H506	5696508
Macherey-Nagel	WGS	2	Illumina	H710-H517	3805574
Macherey-Nagel	WGS	3	Illumina	H706-H506	2791242
Macherey-Nagel	WGS	4	Illumina	H705-H517	2678624
Qiagen	WGS	1	Illumina	H705-H505	2384702
Qiagen	WGS	2	Illumina	H705-H503	2053554
Qiagen	WGS	3	Illumina	H706-H505	2828456
Qiagen	WGS	4	Illumina	H714-H517	2355012
Zymo_Research	WGS	1	Illumina	H711-H506	4707952
Zymo_Research	WGS	2	Illumina	H714-H503	3529502
Zymo_Research	WGS	3	Illumina	H706-H517	3401696
Zymo_Research	WGS	4	Illumina	H707-H503	2680600
Invitrogen	V1-V9	1	ONT	bc09	949226
Invitrogen	V1-V9	2	ONT	bc10	6015438
Invitrogen	V1-V9	3	ONT	bc11	1477274
Invitrogen	V1-V9	4	ONT	bc12	822812
Macherey-Nagel	V1-V9	1	ONT	bc05	8822
Macherey-Nagel	V1-V9	2	ONT	bc06	1310158
Macherey-Nagel	V1-V9	3	ONT	bc07	553716
Macherey-Nagel	V1-V9	4	ONT	bc08	585964
Qiagen	V1-V9	1	ONT	bc01	8
Qiagen	V1-V9	2	ONT	bc02	24
Qiagen	V1-V9	3	ONT	bc03	18
Qiagen	V1-V9	4	ONT	bc04	34
Zymo_Research	V1-V9	1	ONT	bc01	2036304
Zymo_Research	V1-V9	2	ONT	bc02	2696142
Zymo_Research	V1-V9	3	ONT	bc03	2033854
Zymo_Research	V1-V9	4	ONT	bc04	2059736
Invitrogen	V1-V9	2	ONT	bc02	234966
Invitrogen	V1-V9	3	ONT	bc03	112514
Invitrogen	V1-V9	4	ONT	bc04	288856
Macherey-Nagel	V1-V9	2	ONT	bc10	219450
Macherey-Nagel	V1-V9	3	ONT	bc11	294604
Macherey-Nagel	V1-V9	4	ONT	bc12	148100
Zymo_Research	V1-V9	2	ONT	bc06	73018
Zymo_Research	V1-V9	3	ONT	bc07	41554
Zymo_Research	V1-V9	4	ONT	bc08	90500
Invitrogen	V1-V9	1	PacBio	1007-1056	47764
Invitrogen	V1-V9	2	PacBio	1008-1056	37562
Invitrogen	V1-V9	3	PacBio	1012-1056	31070
Invitrogen	V1-V9	4	PacBio	1015-1056	81518
Macherey-Nagel	V1-V9	1	PacBio	1020-1056	16108
Macherey-Nagel	V1-V9	2	PacBio	1022-1056	28544
Macherey-Nagel	V1-V9	3	PacBio	1024-1056	41564
Macherey-Nagel	V1-V9	4	PacBio	1005-1057	110770
Zymo_Research	V1-V9	1	PacBio	1007-1057	75810
Zymo_Research	V1-V9	2	PacBio	1008-1057	40590
Zymo_Research	V1-V9	3	PacBio	1012-1057	34238
Zymo_Research	V1-V9	4	PacBio	1015-1057	18349
