## Supplementary Table S3 for "Comprehensive Metagenomic Profiling of Diverse Microbiomes"

### Sheet: Munka1
	DNA Isolation Method	Library Preparation Method	Raw Readcount	Raw Basecount	Merged, Filtered Readcount	Merged, Filtered Basecount
Toti NovaSeq	Zymo Research ZMB	WGS (NovaSeq)	35.91 M	5.41 G	12.527755 M	1.902734 G
Toti ONT	Zymo Research ZMB	WGS (ONT)	3.34 M	4.17 G	2.956194 M	3.784325 G
