## Supplementary Table S4 for "Comprehensive Metagenomic Profiling of Diverse Microbiomes"

### Sheet: Sheet1
file_name	readcount	average quality score	barcode	flowcell_type	Accession
SRTP_A_M1_210317_ZHMW	60579	19.4781	3	R9	ERS21409549
SRTP_A_M1_210317_ZMB	103129	18.2345	10	R9	ERS21409550
SRTP_A_M1_210412_ZHMW	175244	18.6201	2, 3	R9	ERS21409551
SRTP_A_M1_210412_ZMB	51410	19.1298	2	R9	ERS21409552
SRTP_A_M1_210415_ZHMW	77937	18.9404	1	R9	ERS21409553
SRTP_A_M1_210415_ZMB	62302	19.8027	1	R9	ERS21409554
SRTP_A_M1_210705_ZHMW	92530	19.5382	2	R9	ERS21409555
SRTP_A_M1_210705_ZMB	136628	19.9337	11	R9	ERS21409556
SRTP_A_M1_210903_ZHMW	116742	19.5429	8, 10	R9	ERS21409558
SRTP_A_M1_210903_ZMB	62622	19.9011	2	R9	ERS21409559
SRTP_A_F1_210317_ZHMW	67692	19.4603	4	R9	ERS21409565
SRTP_A_F1_210317_ZMB	97297	18.2412	11	R9	ERS21409566
SRTP_A_F1_210330_ZHMW	123820	18.8552	9, 1	R9	ERS21409567
SRTP_A_F1_210330_ZMB	53261	18.2713	4	R9	ERS21409568
SRTP_A_F1_210415_ZHMW	103053	18.9691	3	R9	ERS21409569
SRTP_A_F1_210415_ZMB	66759	19.964	2	R9	ERS21409570
SRTP_A_F1_210705_ZHMW	40346	18.6916	3	R9	ERS21409572
SRTP_A_F1_210705_ZMB	99080	19.9354	12	R9	ERS21409573
SRTP_A_F1_210903_ZHMW	70212	18.5661	9	R9	ERS21409576
SRTP_A_F1_210903_ZMB	64480	19.1329	4	R9	ERS21409577
SRTP_A_F1_211203_ZHMW	31756	17.012	1	R9	ERS21409581
SRTP_A_F1_211203_ZMB	55190	19.7232	10	R9	ERS21409582
SRTP_A_F2_210316_ZHMW	67907	19.5512	1	R9	ERS21409584
SRTP_A_F2_210316_ZMB	107528	18.3164	4	R9	ERS21409585
SRTP_A_F2_210401_ZHMW	37067	18.7584	2	R9	ERS21409586
SRTP_A_F2_210401_ZMB	40535	19.3809	12	R9	ERS21409587
SRTP_A_F2_210413_ZHMW	65379	18.6429	4	R9	ERS21409588
SRTP_A_F2_210413_ZMB	50853	19.0009	4	R9	ERS21409589
SRTP_A_F2_210705_ZHMW	42808	18.8608	4	R9	ERS21409592
SRTP_A_F2_210705_ZMB	95265	20.0318	1	R9	ERS21409593
SRTP_A_M4_210317_ZHMW	32503	19.1454	6	R9	ERS21409603
SRTP_A_M4_210317_ZMB	50560	18.3344	1	R9	ERS21409604
SRTP_A_M4_210401_ZHMW	28281	18.1631	1	R9	ERS21409605
SRTP_A_M4_210401_ZMB	51099	19.0292	1	R9	ERS21409606
SRTP_A_M4_210704_ZHMW	24370	17.1495	11	R9	ERS21409607
SRTP_A_M4_210704_ZMB	118846	19.5742	7	R9	ERS21409608
SRTP_A_M4_210803_ZHMW	49550	18.6661	6	R9	ERS21409609
SRTP_A_M4_210803_ZMB	61809	19.2545	3	R9	ERS21409610
SRTP_A_M2_210317_ZHMW	33960	19.1785	8	R9	ERS21409619
SRTP_A_M2_210317_ZMB	52511	18.134	3	R9	ERS21409620
SRTP_A_M2_210330_ZHMW	46080	18.5026	12	R9	ERS21409621
SRTP_A_M2_210330_ZMB	40358	19.4405	1	R9	ERS21409622
SRTP_A_M2_210415_ZHMW	37630	18.0413	3	R9	ERS21409623
SRTP_A_M2_210415_ZMB	120688	19.513	3	R9	ERS21409624
SRTP_A_M2_210704_ZHMW	40675	18.6589	1	R9	ERS21409625
SRTP_A_M2_210704_ZMB	100863	19.9885	10	R9	ERS21409626
SRTP_A_M2_210803_ZHMW	55023	18.5636	7	R9	ERS21409628
SRTP_A_M2_210803_ZMB	57102	19.2342	1	R9	ERS21409629
SRTP_A_M2_211203_ZHMW	67395	18.6765	4	R9	ERS21409635
SRTP_A_M2_211203_ZMB	50053	19.8509	3	R9	ERS21409636
SRTP_A_F3_210317_ZHMW	61883	19.6721	2	R9	ERS21409641
SRTP_A_F3_210317_ZMB	94926	18.4393	9	R9	ERS21409642
SRTP_A_F3_210401_ZHMW	40409	18.647	1	R9	ERS21409645
SRTP_A_F3_210401_ZMB	42105	19.4387	2	R9	ERS21409646
SRTP_A_F3_210413_ZHMW	32070	18.063	12	R9	ERS21409647
SRTP_A_F3_210413_ZMB	66769	19.0316	3	R9	ERS21409648
SRTP_A_F3_210704_ZHMW	132552	18.5504	10	R9	ERS21409650
SRTP_A_F3_210704_ZMB	116984	19.5914	4	R9	ERS21409651
SRTP_A_F3_210803_ZHMW	111529	19.0124	4	R9	ERS21409653
SRTP_A_F3_210803_ZMB	63691	19.3642	2	R9	ERS21409654
SRTP_A_F3_211003_ZHMW	112393	19.5524	11	R9	ERS21409655
SRTP_A_F3_211003_ZMB	60656	19.766	7	R9	ERS21409656
SRTP_A_F3_211203_ZHMW	136981	19.6215	12, 7	R9	ERS21409659
SRTP_A_F3_211203_ZMB	56908	19.8486	9	R9	ERS21409660
SRTP_A_M3_210414_ZHMW	156597	18.9054	6	R9	ERS21409664
SRTP_A_M3_210414_ZMB	56238	19.7831	9	R9	ERS21409665
SRTP_A_M3_210903_ZHMW	24404	16.9416	10	R9	ERS21409666
SRTP_A_M3_210903_ZMB	50090	19.7641	11	R9	ERS21409667
SRTP_A_M3_211203_ZHMW	112462	18.8939	6	R9	ERS21409670
SRTP_A_M3_211203_ZMB	47206	19.885	12	R9	ERS21409671
SRTP_A_F4_210317_ZHMW	32963	19.205	10	R9	ERS21409674
SRTP_A_F4_210317_ZMB	41814	18.3233	2	R9	ERS21409675
SRTP_A_F4_210330_ZHMW	44552	18.6735	11	R9	ERS21409676
SRTP_A_F4_210330_ZMB	43774	19.3012	4	R9	ERS21409677
SRTP_A_F4_210413_ZHMW	163624	18.7374	5, 7	R9	ERS21409678
SRTP_A_F4_210413_ZMB	63410	19.8009	7	R9	ERS21409679
SRTP_A_F4_210704_ZHMW	33949	18.0256	9	R9	ERS21409680
SRTP_A_F4_210704_ZMB	121264	19.6049	9	R9	ERS21409681
SRTP_A_F4_211203_ZHMW	69401	18.5721	3	R9	ERS21409687
SRTP_A_F4_211203_ZMB	51059	20.0267	2	R9	ERS21409688
