## Supplementary Table S5 for "Comprehensive Metagenomic Profiling of Diverse Microbiomes"

### Sheet: Munka1
file_name	readcount	quality_score	barcode	flowcell_type	Accessions
PRMT_CO2_canis_ONT_20240807_bc02_pass.fastq.gz	258773	33.8463	2	R10	ERS23179864
PRMT_CO1_canis_ONT_20240807_bc01_pass.fastq.gz	367092	33.7517	1	R10	ERS23179863
PRMT_CO3_canis_ONT_20240807_bc03_pass.fastq.gz	272227	33.5901	3	R10	ERS23179865
PRMT_CP1_canis_PB_20240807_bc31_pass.fastq.gz	300312	33.9168	31	R10	ERS23179869
PRMT_CP3_canis_PB_20240807_bc33_pass.fastq.gz	353477	33.7895	33	R10	ERS23179871
PRMT_CP2_canis_PB_20240807_bc32_pass.fastq.gz	573305	33.8842	32	R10	ERS23179870
PRMT_FM1_FR_MONT_20240807_bc25_pass.fastq.gz	352992	33.8304	25	R10	ERS23137326
PRMT_FM2_FR_MONT_20240807_bc26_pass.fastq.gz	452286	33.8681	26	R10	ERS23137327
PRMT_FM3_FR_MONT_20240807_bc27_pass.fastq.gz	289757	33.7895	27	R10	ERS23137328
PRMT_FO1_FR_ONT_20240807_bc10_pass.fastq.gz	523840	33.6698	10	R10	ERS23137317
PRMT_FO2_FR_ONT_20240807_bc11_pass.fastq.gz	700037	33.8446	11	R10	ERS23137318
PRMT_FP1_FR_PB_20240807_bc40_pass.fastq.gz	218212	33.8376	40	R10	ERS23137335
PRMT_FP2_FR_PB_20240807_bc41_pass.fastq.gz	210590	33.7565	41	R10	ERS23137336
PRMT_FO3_FR_ONT_20240807_bc12_pass.fastq.gz	755429	33.7299	12	R10	ERS23137319
PRMT_FP3_FR_PB_20240807_bc42_pass.fastq.gz	219522	33.8382	42	R10	ERS23137337
PRMT_GM1_GMS_MONT_20240807_bc22_pass.fastq.gz	455374	33.9546	22	R10	ERS23137323
PRMT_GM3_GMS_MONT_20240807_bc24_pass.fastq.gz	58120	33.8549	24	R10	ERS23137325
PRMT_GM2_GMS_MONT_20240807_bc23_pass.fastq.gz	458325	33.7647	23	R10	ERS23137324
PRMT_GO1_GMS_ONT_20240807_bc07_pass.fastq.gz	424379	33.8767	7	R10	ERS23137314
PRMT_GO2_GMS_ONT_20240807_bc08_pass.fastq.gz	442719	33.7047	8	R10	ERS23137315
PRMT_GO3_GMS_ONT_20240807_bc09_pass.fastq.gz	191637	33.81	9	R10	ERS23137316
PRMT_GP2_GMS_PB_20240807_bc38_pass.fastq.gz	189653	33.7812	38	R10	ERS23137333
PRMT_GP1_GMS_PB_20240807_bc37_pass.fastq.gz	271918	33.8913	37	R10	ERS23137332
PRMT_GP3_GMS_PB_20240807_bc39_pass.fastq.gz	288406	33.7825	39	R10	ERS23137334
PRMT_HM1_human_MONT_20240807_bc28_pass.fastq.gz	415725	33.6967	28	R10	ERS23237318
PRMT_HM2_human_MONT_20240807_bc29_pass.fastq.gz	285588	33.4061	29	R10	ERS23237319
PRMT_HM3_human_MONT_20240807_bc30_pass.fastq.gz	265339	33.4419	30	R10	ERS23237320
PRMT_HO2_human_ONT_20240807_bc14_pass.fastq.gz	329316	33.3695	14	R10	ERS23237316
PRMT_HO1_human_ONT_20240807_bc13_pass.fastq.gz	868183	33.6053	13	R10	ERS23237315
PRMT_HO3_human_ONT_20240807_bc15_pass.fastq.gz	472784	33.7229	15	R10	ERS23237317
PRMT_HP2_human_PB_20240807_bc44_pass.fastq.gz	171610	33.4412	44	R10	ERS23237322
PRMT_HP1_human_PB_20240807_bc43_pass.fastq.gz	287609	33.6691	43	R10	ERS23237321
PRMT_LM1_canis_MONT_20240807_bc16_pass.fastq.gz	246077	33.8536	16	R10	ERS23179866
PRMT_HP3_human_PB_20240807_bc45_pass.fastq.gz	439960	33.5737	45	R10	ERS23237323
PRMT_LM2_canis_MONT_20240807_bc17_pass.fastq.gz	673209	33.6752	17	R10	ERS23179867
PRMT_LM3_canis_MONT_20240807_bc18_pass.fastq.gz	595099	33.8598	18	R10	ERS23179868
PRMT_MM2_MCS_MONT_20240807_bc20_pass.fastq.gz	339721	34.1682	20	R10	ERS23137321
PRMT_MM1_MCS_MONT_20240807_bc19_pass.fastq.gz	567673	34.0507	19	R10	ERS23137320
PRMT_MO1_MCS_ONT_20240807_bc04_pass.fastq.gz	323460	34.1156	4	R10	ERS23137311
PRMT_MM3_MCS_MONT_20240807_bc21_pass.fastq.gz	508327	34.182	21	R10	ERS23137322
PRMT_MO2_MCS_ONT_20240807_bc05_pass.fastq.gz	322123	34.2202	5	R10	ERS23137312
PRMT_MO3_MCS_ONT_20240807_bc06_pass.fastq.gz	432025	33.9685	6	R10	ERS23137313
PRMT_MP1_MCS_PB_20240807_bc34_pass.fastq.gz	230510	34.2217	34	R10	ERS23137329
PRMT_MP3_MCS_PB_20240807_bc36_pass.fastq.gz	210546	34.0941	36	R10	ERS23137331
PRMT_MP2_MCS_PB_20240807_bc35_pass.fastq.gz	333648	34.1839	35	R10	ERS23137330
